# Discovery of viral myosin genes with complex evolutionary history within plankton

**DOI:** 10.1101/2021.03.14.435220

**Authors:** Soichiro Kijima, Tom O. Delmont, Urara Miyazaki, Morgan Gaia, Hisashi Endo, Hiroyuki Ogata

## Abstract

Nucleocytoplasmic large DNA viruses (NCLDVs) infect diverse eukaryotes and form a group of viruses with capsids encapsulating large genomes. Recent studies are increasingly revealing a spectacular array of functions encoded in their genomes, including genes for energy metabolisms, nutrient uptake, as well as cytoskeleton. Here, we report the discovery of genes homologous to myosins, the major eukaryotic motor proteins previously unrecognized in the virosphere, in environmental genomes of NCLDVs from the surface of the oceans. Interestingly, these genes were often accompanied by kinesin genes in the environmental genomes, suggesting a role of these viral proteins in the intracellular viral particle transport. Phylogenetic analyses indicate that most viral myosins (named “virmyosins”) belong to the *Imitervirales* order, except for one belonging to the *Phycodnaviridae* family. On the one hand, the phylogenetic positions of virmyosin-encoding *Imitervirales* are scattered within the *Imitervirales*. On the other hand, *Imitervirales* virmyosin genes form a monophyletic group in the phylogeny of diverse myosin sequences. Furthermore, phylogenetic trends for the virmyosin genes and viruses containing them were incongruent. Based on these results, we argue that multiple transfers of myosin homologs have occurred not only from eukaryotes to viruses but also between viruses, supposedly during co-infections of the same host.
