## Supplementary table S1 for "Discovery of viral myosin genes with complex evolutionary history within plankton"

### Sheet: Sheet1
Supplementary Table S1. Sample sources of MAGs.
MAG-ID	Sample source
Moniruzzaman_MM01_ERX555965_5	Marine
Moniruzzaman_MM07_SRX802073_62	Marine
Moniruzzaman_MM11_ERX552257_96	Marine
Moniruzzaman_MM13_SRX803008_78	Marine
Moniruzzaman_MM15_ERX556043_42	Marine
GVMAG_M_3300020185_18	Marine
GVMAG_S_3300000115_46	Marine
GVMAG_M_3300020169_51	Marine
GVMAG_S_3300005613_53	Non-marine Saline and Alkaline
GVMAG_M_3300020187_27	Marine
GVMAG_M_3300025707_20	Marine
GVMAG_M_3300020185_49	Marine
GVMAG_M_3300009706_33	Marine
GVMAG_S_1017745_26	Marine
TARA_ARC_NCLDV_Bin_340_3	Marine
TARA_MED_NCLDV_Bin_341_9	Marine
TARA_RED_NCLDV_Bin_76_1	Marine
TARA_PSW_NCLDV_Bin_173_3	Marine
TARA_ARC_NCLDV_Bin_278_6	Marine
TARA_ARC_NCLDV_Bin_172_2	Marine
TARA_ARC_NCLDV_Bin_340_2	Marine
TARA_PSW_NCLDV_Bin_89_8	Marine
TARA_PSW_NCLDV_Bin_50_13	Marine
TARA_PON_NCLDV_Bin_110_3	Marine
